# Putative linear motifs mediate the trafficking to apical and basolateral membranes

**DOI:** 10.1101/2020.07.13.200501

**Authors:** Laszlo Dobson, András Zeke, Levente Szekeres, Tamás Langó, Gábor Tusnády

**Author notes:** Contributed equally (Laszlo Dobson, András Zeke).

## Abstract

Cell polarity refers to the asymmetric organisation of cellular components in various cells. Epithelial cells are the best known examples of polarized cells, featuring apical and basolateral membrane domains. Despite huge efforts, the exact rules governing the protein distribution in such domains are still elusive. In this study we examined linear motifs accumulating in these parts and based on the results we prepared ‘Classical’ and Convolutional Neural Networks to classify human transmembrane proteins localizing into apical/basolateral membranes. Asymmetric expression of drug transporters results in vectorial drug transport, governing the pharmacokinetics of numerous substances, yet the data on how proteins are sorted in epithelial cells is very scattered. The provided dataset may offer help to experimentalists to characterize novel molecular targets to regulate transport processes more precisely.
