## Supplementary material for "Putative linear motifs mediate the trafficking to apical and basolateral membranes": Supplemantary Table 1

### Sheet: APICAL
UniProt AC
Q9BYF1
P15144
Q9BYE9
P13688
P82279
Q5IJ48
O00548
P27487
P98073
Q96D42
Q9UEF7
P09848
P98164
Q9BY79
O43451
Q9H3R2
Q685J3
Q04900
Q99102
Q9UQQ1
O00592
Q9HD43
Q16827
P14410
Q9UGT4
P08138
O95342
Q9H221
Q8IZF4
O43520
P82251
Q01668
P13569
Q9NRD9
Q9NRD8
Q9NPG1
Q09470
P08183
P21439
Q92887
P49281
P46059
Q9Y2C5
Q9H015
O76082
Q96S37
Q9Y226
O43511
Q8TE54
Q7LBE3
Q96FL8
Q9NQ40
Q96N87
Q695T7
Q9NP91
Q8N695
Q1EHB4
P51168
Q13507
O00322
Q9HBG4
P17301
Q86X29
Q4KMQ2
P23945
Q86TM6
Q8NBJ9
P46977
Q96SL1
Q9H6U8
Q7Z2K6
Q16706
Q6YHK3
Q00610
A6NFX1
O60641
Q9NYU2
B4DG42
O60779
Q9BZV2
B4E0V3
H3BVD9
P78504
Q5NKU1
Q96DB9
Q93050
P40199
P31997
P13473
Q9UIQ6
Q9NRX5
Q969X1
B4DNZ1
Q6NVV3
Q96GM1
Q8NHX9
Q13936
Q01118
Q86UQ4
Q6ZVX9
Q8NGC9
Q969K7
O43934
Q9P1W3
Q86TG1
Q32M45
Q99466
P41145
Q6T423
P48145
Q96KG7
Q8NH48
P60893
Q96NR3
Q9NZM6
Q5T6X5
Q75V66
P29274
P29275
Q7Z388
Q9P0L9
O60602
P12821
P35498
O75882
Q8IVB4
O75084
Q9H195
Q5NUL3
Q8WV15
P42263
Q8NDV2
Q9ULI3
Q5TAH2
Q9NS93
E2RYF6
Q6UY11
Q6UXY8
Q13698
Q7Z402
Q7Z407
Q8NGC7
Q9H1U4
Q8N4M1
Q5HYA8
Q92633
Q9NS67
Q13591
Q9BY19
Q8NG94
Q3C1V0
Q12884
Q8TB96
P03999
Q9NPF0
Q9Y256
O15354
Q8NGL1
Q14332
Q96R47
Q9UQD0
Q8N3F9
Q86VZ4
Q86VZ1
Q7RTX1
Q14242
A8MYU2
P60852
Q9NYJ7
P21918
Q8IZF0
P48067
O43424
Q8NHB8
Q9HAB3
Q6NXT4
P43116
Q9UM47
Q2M385
Q01718
Q7Z429
Q9UKN1
P52569
Q8N5U1
P46531
Q04721
Q63ZE4
Q6Q4G3
Q9NY46
P07204
Q9Y5E2
Q9Y5E6
Q7Z2W7
A0AVI4
Q86YD5
P47900
P55259
A6NDP7
Q68DH5
O60741
Q9C0A0
Q8TE23
Q8NFT8
Q9H2J7
A6NDV4
Q9H461
Q9P283
Q5SSG8
A6BM72
Q9Y5F1
P16389
Q8NGX6
P13945
Q9NR61
Q8TDT2
P35372
Q92544
Q96RN1
Q96FX8
Q9Y3Q0
Q9UNW8
P35408
Q86Z14
Q8N114
Q9Y5U5
P49279
P40967
Q5SY80
O95498
Q9HCJ2
Q6IWH7
Q99946
Q9NR71
O00144
Q9BS91
Q9ULB5
Q9UL01
Q9NP78
Q6UXF1
Q01726
Q96R08
A0PJK1
Q9NRA2
Q96SA4
Q9UKU6
Q6NUS6
P30531
P35414
Q8N127
Q9UHM6
Q7Z2H8
P26010
P21917
O15127
Q6UWI2
Q9NZD1
Q9H251
Q9UQC9
P49238
P0C6S8
Q8NBW4
Q9NXJ0
Q8IZ08
Q8N0Y5
Q99679
Q8N139
P16109
Q9NQ90
O75074
Q96P68
P98198
O60320
P0C617
Q9H7T0
Q8IZU8
Q8IZF6
Q96BD0
P51681
Q96RB7
Q6ZRH7
Q9UQV4
O95222
Q8NGF6
O95007
Q8N4F4
Q15858
O60337
Q8NCC5
Q8NH94
O15118
Q9NXL6
Q96S97
Q5GH76
Q8TF62
Q8TF66
Q86XM0
Q96LA9
O75056
Q9Y5Y9
Q5VY43
Q15878
Q9HCN3
Q86SQ4
P49641
Q9NXI6
Q9Y219
Q9BYT9
Q9P296
O00206
P25090
Q8NFZ4
Q53EL9
Q8NH93
P08100
Q9UK23
Q8WZ92
Q96LB0
Q96LB1
Q9HCM3
Q8WU17
Q5T700
Q9UPI3
Q02643
Q6ZSS7
Q8NE00
Q86UK0
Q7Z408
P06731
Q8NGG0
Q8NGD4
P25089
Q6ZW05
P60201
Q9UGF6
Q96H15
Q99678
Q9Y561
Q6NTF9
A6NNN8
Q6J4K2
O14894
Q96RC9
Q7Z2Q7
P31645
Q8WUT4
Q96F05
O00254
Q9BXB1
Q9Y345
P25116
Q8NGP2
O94910
O43278
Q7Z3Q1
Q9H209
Q9NR97
O14798
Q8WUG5
Q9NWF4
Q9NY15
Q7Z3F1
Q08AI6
Q96PZ7
Q8NHB7
Q8NCS7
Q2M2H8
B2RN74
Q2M3G0
A8CG34
Q02505
Q99250
Q16819
Q9Y2T5
Q9UI33
A0A0G2JKD1
A0A140T8X8
P41180
Q5VYJ5
A0A0G2JJF7
A0A2R8Y4L6
A0A2R8YED5

### Sheet: BASOLATERAL
UniProt AC
Q13443
Q9HBB8
Q9NSI5
Q8WXI7
Q02297
O75445
Q8IZY2
P43005
Q01650
P36021
O95436
Q8N130
Q9NSA0
Q6P5W5
Q86VL8
Q8TD43
Q9BX84
O14672
P78536
P15514
P50895
O75309
P22223
Q9UMD9
P78310
Q14118
Q96PD2
Q08345
P00533
P22413
P21709
P04626
P21860
P09958
P08069
P40189
P26006
P23229
P05556
P32004
Q07954
Q9NZR2
P08581
P43121
P01833
Q9UIW2
O43157
O15031
Q15109
Q9NPR2
Q8IW52
Q9Y5Y6
P20309
P05023
P20020
P35670
P02730
Q9HCU4
P51788
Q9H8M5
Q6P4Q7
P43003
P11166
P11168
Q9UHI5
P53985
Q8TF71
O60669
O95907
O15427
O95255
P32418
Q9UPR5
Q86UW1
Q92508
P55011
Q9UHW9
O15245
Q9UGH3
Q9H2B4
P58743
O43868
Q14542
Q6ZMH5
Q9NP59
Q9Y6R1
Q92911
P19634
Q86UD5
Q9NPD5
Q9BX79
P48995
P16473
Q9UM01
O76024
P04035
Q8TEM1
Q6NUI2
P18850
Q24JP5
Q8TCT7
Q13423
Q7Z7M9
Q12797
Q9Y4A5
Q13535
O00763
E7ES21
P17813
Q9UBG0
Q9UEI6
Q08722
Q10567
P05067
Q9ULH1
P53621
P32927
Q14833
P19367
P42858
P01871
P24394
Q9Y4G8
Q8N370
Q9UBS9
Q7Z6L1
Q5T4S7
P22897
Q5KU26
Q9H5V8
A0A087WXM8
B2RAL6
B4DJ30
B4DS65
B7Z2N4
C9J5X1
D6W633
F5H081
H7C3C4
P06213
P08648
P13612
P27824
P78324
Q13308
Q14126
Q59EZ3
Q5T8R3
Q6PJY3
Q6UWB1
Q92854
Q9ULF5
P20701
Q9NPY3
P11717
P98161
P05107
O15440
P33121
O95573
Q9UKU0
P16157
P50993
Q93084
Q01814
Q16720
Q04656
Q99062
Q8TD84
Q02413
P08514
P05106
P10721
Q13724
P28331
Q9Y666
P14672
P19320
B2R8H4
Q9NRJ7
Q86SJ6
Q8TDX9
Q96NT5
Q86XA9
Q8N8Z6
Q2VWP7
Q92838
Q8TAB3
P43146
O14638
Q5T3U5
Q05586
O75096
P28827
O43184
Q14571
O95528
Q13349
Q8NFM4
A6NKB5
Q13733
O14786
P13591
P38570
Q08174
P32926
Q9BXP2
Q4G0N8
Q96PE1
Q8NFP9
Q9BSJ5
Q9H172
Q9NPG4
Q14643
Q9UGQ3
O60391
A2RU67
Q8TCU5
Q6N022
Q8TCU3
Q8WY21
Q99523
Q12770
O94759
Q9H6A9
Q00975
P61550
Q9HD20
Q9UN71
Q9UN75
O95754
O43526
Q9BZW2
P10586
Q5TAT6
Q13255
O60245
Q9ULG6
P55287
A2VDJ0
P55289
P35368
Q9Y2W3
Q9UJ99
O95180
Q96NI6
O60706
Q99884
Q8N441
Q92729
P21757
Q92504
Q6NT16
O75185
P11229
P14616
Q6UW60
P04920
Q9C0H2
O15438
Q96JP9
Q12767
Q9HCF6
Q14831
Q6MZM0
Q8TDY8
Q96GZ6
Q03721
Q3SXY7
P55291
Q13683
Q9P2P1
P16615
Q7Z4N2
Q06418
P29322
P29320
Q9BZZ2
Q08554
O75578
A4D0V7
P43007
P43004
Q8TC27
Q99941
Q8WVP7
P35523
Q5VU97
Q86YT5
Q02846
O75197
Q6ZSY5
P51805
Q96F46
O14917
Q9NS82
Q13370
Q14667
Q8N3T6
O75071
Q8IZF5
Q14517
Q9HCE9
Q9H5I5
O60486
P13637
Q9P0K1
Q9BXS0
O00533
O60721
P35348
O43497
P54219
Q8TD20
Q9Y5H7
P21817
Q02763
Q6AZY7
Q9HBR0
Q6IEE7
Q9ULD8
Q4ZJI4
P31513
A0AVI2
Q3T906
Q9Y653
Q5BKX6
O15375
Q96LC7
Q9BQT9
P21802
Q68CQ1
Q9Y5F6
Q9H3T2
Q8IWD5
Q9HCK4
Q9UKZ4
O94956
Q08828
P51828
Q9P2S2
Q9Y4C0
Q9ULC8
Q58EX2
Q6PIS1
Q15303
Q86XK7
Q8WUM9
Q5SZK8
P51511
Q9UKF2
O00555
O15146
P78325
Q9Y4D2
Q9Y4D7
Q9Y6M7
Q9UKY4
Q9H720
Q92545
Q5T1A1
P30825
Q99835
Q8N6C5
Q4KMG0
Q8WV83
Q9BQS7
O14967
Q14DG7
Q8WY07
O60279
Q9Y5G2
Q9Y5G0
Q96PQ7
Q9Y5G8
Q8IXH8
Q9NZ94
Q6UWJ1
O75976
Q96A29
P51790
P51793
Q03167
Q9ULB1
Q9H159
Q9UMZ3
P23467
Q9UIG8
P35968
Q9C0C4
Q6ZMJ2
Q86XX4
O15399
O15394
Q9UM73
Q5VV43
Q92932
Q13822
P46721
P18564
A6NMS7
Q5VW36
Q4G0T1
O15389
Q13332
P11362
Q9Y5H6
Q96PR1
Q9Y5H0
Q7Z2D5
O60312
Q9UBS5
Q9NY91
P16234
Q9NT68
P37023
Q9BZV3
P01133
Q92736
Q9BYW1
Q9P2U8
Q13634
Q9BWV1
O00222
Q8NER5
Q86UG4
P08912
Q8N271
Q9C0B5
Q9UEW3
O60469
Q6UXG3
Q9NYQ8
Q8NFY4
Q9H2U9
P24530
Q96Q04
Q6ZXV5
Q9NYQ7
Q9ULB4
O75078
Q8IZU9
O75077
P28908
Q7Z7M1
Q96B33
Q9Y5I1
Q9Y5I2
Q9UPZ6
Q9Y2P5
Q9H2E6
P08F94
Q5JXA9
Q5TGY1
Q9NV58
P29317
Q6U841
Q96IQ7
Q12866
Q14432
Q9Y6N7
Q96BA8
Q9H2V7
Q6ZV29
Q04771
O15013
Q8N434
Q9P2E7
P19021
O60241
Q9UKF5
Q04912
Q6ZN44
Q13449
Q13444
Q5FWE3
P48751
Q99758
O14525
Q9P0X4
Q9BZC7
Q13224
O15303
O43861
Q14973
Q8IYP9
Q8N6Y1
P23468
P20273
O75581
Q9Y5I4
O75051
O60462
O60503
O94991
Q92543
Q8IZA0
Q9NYQ6
Q96JQ0
O75129
Q9NZQ8
P98194
A6NKX4
O14983
Q4VNC1
Q9HAR2
Q9H0H0
Q8NBP5
Q92673
Q969P0
Q5DID0
Q14574
Q9HBX8
O95206
Q12809
P25092
Q96AQ6
P57103
P52429
O60500
Q9H2X9
Q9NTI2
O75460
Q8TEQ8
Q86VR7
Q7Z5N4
Q9UNE0
Q8TC41
P48357
Q8WWZ4
Q99665
P09619
Q9HCM2
Q8TED4
Q2LD37
Q5T848
Q2Y0W8
Q8IVU1
Q9NQ11
Q7Z403
Q14C87
Q9UN72
Q9UBY0
Q9Y6Q6
P56199
Q6UXK2
Q6UVK1
Q8N4V2
Q8TDV0
Q9H2Y9
Q96QE4
P35916
Q9Y2K9
P08172
O75509
P35590
Q5JZY3
Q9H013
O60330
Q96JA1
Q96H96
Q86Y22
Q6UWL2
Q6UWL6
Q16549
Q9H3S3
Q9H3S1
Q9Y5G9
Q96PQ0
Q9UKQ2
P30530
Q9ULL4
Q15413
Q14940
Q7Z443
Q06481
Q9NR16
Q9C0I4
Q86VB7
P78363
P56703
Q16134
Q7RTY1
Q86UP0
Q5H8A4
Q92823
P17948
Q9H7F0
Q96JT2
Q99650
Q14573
Q9H158
P27037
Q02487
Q96Q91
P41594
Q16849
Q9NYB5
O43306
P22607
Q08357
O94933
Q8NB59
Q8WZ75
Q9Y5I0
Q9UN73
Q96N23
Q14674
O15056
Q9Y4D8
Q9P2D8
P16144
Q5VYP0
Q9Y2E4
Q6ZMI3
P54756
Q6ZT12
Q9H0A0
Q5TZJ5
Q8N122
Q9NZJ5
H3BM21
Q9H1A4
Q5VVP1
P22455
Q8IWB4
Q5VU36
A6NM11
Q9BZA7
P16066
Q99460
Q8IZQ1
O60309
E7ENX8
O95025
P15502
Q6P3S1
A0A0G2JMZ2
E9PJ23
F8W1W9
P59826
Q14689
Q16515
Q2T9J0
Q8WUJ3
Q9H3W5
Q9P265
A0A0A0MQW5
A0A0A0MTC1
